# Whole genome sequencing reveals how plasticity and genetic differentiation underlie sympatric morphs of Arctic charr

**DOI:** 10.1101/2025.02.10.637319

**Authors:** Khrystyna Kurta, Mariano Olivera Fedi, Kendall Baker, Tom Barker, Leah Catchpole, Claudio Ciofi, Arianna Cocco, Genevieve Diedericks, Maria Angela Diroma, Kjetil Hindar, Alessio Iannucci, Naomi Irish, Vanda Knitlhoffer, Linda Laikre, Henrique G. Leitão, Sacha Lucchini, Seanna McTaggart, Arnar Pálsson, Mats E. Pettersson, Nils Ryman, Sigurður S. Snorrason, Hannes Svardal, David Swarbreck, Robert M. Waterhouse, Christopher Watkins, Han H. Xiao, Karim Gharbi, Zophonías O. Jónsson, Leif Andersson

## Abstract

Salmonids have a remarkable ability to form sympatric morphs after postglacial colonization of freshwater lakes. These morphs often exhibit differences in morphology, feeding, and spawning behaviour. Here we explore the genetics of morph differentiation by establishing a high-quality, annotated reference genome for the Arctic charr and use this as a resource for population genomic analysis of morphs from two Norwegian and two Icelandic lakes. The four lakes represent the spectrum of genetic differentiation between morphs from one lake with no genetic differentiation between morphs, implying phenotypic plasticity only, to two lakes with locus-specific genetic differentiation, implying incomplete reproductive isolation, and one lake with strong genome-wide divergence consistent with complete reproductive isolation. As many as 12 putative inversions ranging from 0.45 to 3.25 Mbp in size segregated among the four morphs present in one lake, Thingvallavatn, and these contributed significantly to the genetic differentiation among morphs. None of the putative inversions was found in any of the other lakes, but there were cases of partial haplotype sharing in similar morph contrasts in other lakes. The results are consistent with a highly polygenic basis of morph differentiation with limited genetic parallelism between lakes. The results support a model where morph differentiation is usually first established due to phenotypic plasticity that results in niche expansion and separation, followed by gradual development of reproductive isolation and locus-specific differentiation and eventually complete reproductive isolation and genome-wide divergence. A major explanation for salmonids ability to diversify into multiple sympatric morphs is likely the genome complexity caused by their ancient whole genome duplication that enhances evolvability.
