## Supplementary Table 9 for "Whole genome sequencing reveals how plasticity and genetic differentiation underlie sympatric morphs of Arctic charr"

### Sheet: Supplementary_Table_9
Gene Symbol	Genome assembly gene ID	Gene position start, bp	Gene position end, bp	blast e-value	Identity, %	SwissProt|AssesionNumber|Protein_Organism	N SNPs with P-value <10 ˆ-10	Region: Scaffold_Start_End	Lake_contrast
RIC3	Saalp_EIv1.0_0703160	75,251,884	75,257,197	1.67e-42	41	sp|Q0VFF9|RIC3_XENTR	10	4_75.245_76.135	Thi_DB_vs_LB
RBTN1	Saalp_EIv1.0_0703170	75,291,964	75,315,994	1.51e-112	99.4	sp|Q8JFQ2|RBTN1_DANRE	8	4_75.245_76.135	Thi_DB_vs_LB
STK33	Saalp_EIv1.0_0703180	75,455,907	75,494,367	3.49e-156	68.9	sp|Q0VD22|STK33_BOVIN	11	4_75.245_76.135	Thi_DB_vs_LB
TRI66	Saalp_EIv1.0_0703200	75,512,120	75,537,288	1.15e-84	54.2	sp|Q924W6|TRI66_MOUSE	12	4_75.245_76.135	Thi_DB_vs_LB
DEN2B	Saalp_EIv1.0_0703210	75,537,099	75,616,146	0	63.6	sp|Q924W7|DEN2B_MOUSE	46	4_75.245_76.135	Thi_DB_vs_LB
TMM9B	Saalp_EIv1.0_0703220	75,616,183	75,619,871	7.25e-89	74.2	sp|Q9JJR8|TMM9B_MOUSE	7	4_75.245_76.135	Thi_DB_vs_LB
SCUB2	Saalp_EIv1.0_0703230	75,621,280	75,643,079	0	84.2	sp|Q5G872|SCUB2_DANRE	18	4_75.245_76.135	Thi_DB_vs_LB
SHCAF	Saalp_EIv1.0_0703240	75,644,978	75,650,099	2.83e-98	68.4	sp|Q8C8M1|SHCAF_MOUSE	8	4_75.245_76.135	Thi_DB_vs_LB
DEN5A	Saalp_EIv1.0_0703250	75,650,558	75,716,793	0	80.3	sp|Q6IQ26|DEN5A_HUMAN	33	4_75.245_76.135	Thi_DB_vs_LB
TM41B	Saalp_EIv1.0_0703260	75,720,142	75,729,886	1.25e-164	81.1	sp|A1A5V7|TM41B_DANRE	16	4_75.245_76.135	Thi_DB_vs_LB
IPO7	Saalp_EIv1.0_0703270	75,730,297	75,747,269	0	86.4	sp|Q9EPL8|IPO7_MOUSE	23	4_75.245_76.135	Thi_DB_vs_LB
ZN143	Saalp_EIv1.0_0703280	75,747,265	75,761,896	0	72.7	sp|Q1LYE3|ZN143_DANRE	13	4_75.245_76.135	Thi_DB_vs_LB
WEE1B	Saalp_EIv1.0_0703290	75,765,980	75,771,448	0	63.1	sp|Q8QGV2|WEE1B_XENLA	18	4_75.245_76.135	Thi_DB_vs_LB
SWP70	Saalp_EIv1.0_0703300	75,771,366	75,800,912	0	73.1	sp|Q6A028|SWP70_MOUSE	42	4_75.245_76.135	Thi_DB_vs_LB
CCBE1	Saalp_EIv1.0_0703310	75,812,212	75,833,238	3.4e-84	52.7	sp|A8WGB1|CCBE1_DANRE	98	4_75.245_76.135	Thi_DB_vs_LB
CP1A1	Saalp_EIv1.0_0703330	75,864,710	75,868,675	0	97.5	sp|Q92110|CP1A1_ONCMY	7	4_75.245_76.135	Thi_DB_vs_LB
EDC3	Saalp_EIv1.0_0703340	75,869,011	75,894,191	0	68.5	sp|Q502M5|EDC3_DANRE	17	4_75.245_76.135	Thi_DB_vs_LB
CSK	Saalp_EIv1.0_0703350	75,894,759	75,935,439	0	86.4	sp|P41240|CSK_HUMAN	14	4_75.245_76.135	Thi_DB_vs_LB
LORF2	Saalp_EIv1.0_0703360	75,897,184	75,902,710	0	29.8	sp|O00370|LORF2_HUMAN	2	4_75.245_76.135	Thi_DB_vs_LB
LORF1	Saalp_EIv1.0_0703370	75,901,574	75,902,877	8.59e-13	23.3	sp|P11260|LORF1_MOUSE	1	4_75.245_76.135	Thi_DB_vs_LB
RTXE	Saalp_EIv1.0_0703380	75,917,486	75,919,034	1.68e-21	24.6	sp|Q9NBX4|RTXE_DROME	1	4_75.245_76.135	Thi_DB_vs_LB
CPLX3	Saalp_EIv1.0_0703390	75,959,373	75,967,245	1.64e-62	64.6	sp|Q8R1B5|CPLX3_MOUSE	12	4_75.245_76.135	Thi_DB_vs_LB
GAS1	Saalp_EIv1.0_0703400	75,969,176	75,969,925	1e-58	53.6	sp|Q01721|GAS1_MOUSE	8	4_75.245_76.135	Thi_DB_vs_LB
TCB1	Saalp_EIv1.0_0703410	75,972,792	75,974,860	1.62e-38	46.2	sp|P35072|TCB1_CAEBR	9	4_75.245_76.135	Thi_DB_vs_LB
ULK3	Saalp_EIv1.0_0703420	75,974,959	75,989,280	0	69.6	sp|Q3U3Q1|ULK3_MOUSE	17	4_75.245_76.135	Thi_DB_vs_LB
SYTC2	Saalp_EIv1.0_0703430	75,976,928	76,006,534	0	71.7	sp|Q0V9S0|SYTC2_XENTR	20	4_75.245_76.135	Thi_DB_vs_LB
TM2D3	Saalp_EIv1.0_0703440	76,006,724	76,012,592	4.54e-133	70.5	sp|A5PLF5|TM2D3_DANRE	4	4_75.245_76.135	Thi_DB_vs_LB
LARP6	Saalp_EIv1.0_0703450	76,015,723	76,022,496	7.25e-151	58.3	sp|Q9BRS8|LARP6_HUMAN	13	4_75.245_76.135	Thi_DB_vs_LB
YRD6	Saalp_EIv1.0_0703460	76,029,221	76,030,459	4.76e-60	38.8	sp|Q09575|YRD6_CAEEL	5	4_75.245_76.135	Thi_DB_vs_LB
LRC49	Saalp_EIv1.0_0703470	76,031,423	76,103,308	0	47.6	sp|Q8IUZ0|LRC49_HUMAN	26	4_75.245_76.135	Thi_DB_vs_LB
DIAP2	Saalp_EIv1.0_0725290	22,310,673	22,420,996	1.12e-42	65.5	sp|O70566|DIAP2_MOUSE	142	5_22.295_22.755	Thi_DB_vs_LB
DIAP2	Saalp_EIv1.0_0725300	22,422,494	22,579,178	0	79.9	sp|O70566|DIAP2_MOUSE	177	5_22.295_22.755	Thi_DB_vs_LB
ARAP2	Saalp_EIv1.0_0838660	61,355,780	61,550,097	0	45.3	sp|Q8WZ64|ARAP2_HUMAN	219	9_61.295_62.115	Thi_DB_vs_LB
TM198	Saalp_EIv1.0_0305100	32,476,118	32,480,731	4.05e-114	52.6	sp|Q6DFQ7|TM198_XENTR	5	17_32.445_33.205	Thi_DB_vs_LB
MMP19	Saalp_EIv1.0_0305110	32,482,671	32,489,077	2.87e-161	52.4	sp|Q99542|MMP19_HUMAN	5	17_32.445_33.205	Thi_DB_vs_LB
PYM1B	Saalp_EIv1.0_0305120	32,488,988	32,498,237	7.24e-129	91.1	sp|B5XG19|PYM1B_SALSA	4	17_32.445_33.205	Thi_DB_vs_LB
SPAS2	Saalp_EIv1.0_0305130	32,505,356	32,529,445	6.11e-140	48.1	sp|Q8K1N4|SPAS2_MOUSE	5	17_32.445_33.205	Thi_DB_vs_LB
PAN2	Saalp_EIv1.0_0305140	32,541,596	32,556,006	0	76.6	sp|Q5F450|PAN2_CHICK	9	17_32.445_33.205	Thi_DB_vs_LB
ORML2	Saalp_EIv1.0_0305160	32,564,090	32,570,305	1.7e-95	84.3	sp|Q53FV1|ORML2_HUMAN	3	17_32.445_33.205	Thi_DB_vs_LB
TCB1	Saalp_EIv1.0_0305170	32,567,529	32,570,307	1.78e-45	44.6	sp|P35072|TCB1_CAEBR	1	17_32.445_33.205	Thi_DB_vs_LB
NEMP1	Saalp_EIv1.0_0305180	32,573,529	32,585,227	0	69.1	sp|E7FE40|NEMP1_DANRE	6	17_32.445_33.205	Thi_DB_vs_LB
CD63	Saalp_EIv1.0_0305200	32,590,937	32,609,197	3.85e-65	46.1	sp|P08962|CD63_HUMAN	11	17_32.445_33.205	Thi_DB_vs_LB
LTMD1	Saalp_EIv1.0_0305210	32,608,740	32,615,620	4.61e-109	52.3	sp|Q28EM8|LTMD1_XENTR	8	17_32.445_33.205	Thi_DB_vs_LB
RPRMA	Saalp_EIv1.0_0305220	32,618,513	32,619,167	1.8e-33	63.9	sp|Q502I1|RPRMA_DANRE	3	17_32.445_33.205	Thi_DB_vs_LB
NR4A1	Saalp_EIv1.0_0305240	32,634,438	32,641,586	0	58.2	sp|Q04913|NR4A1_XENLA	2	17_32.445_33.205	Thi_DB_vs_LB
GRASP	Saalp_EIv1.0_0305250	32,664,245	32,681,015	1.13e-96	48	sp|Q9JJA9|GRASP_MOUSE	3	17_32.445_33.205	Thi_DB_vs_LB
DGKA	Saalp_EIv1.0_0305260	32,686,254	32,728,934	0	63.5	sp|P20192|DGKA_PIG	14	17_32.445_33.205	Thi_DB_vs_LB
RNF41	Saalp_EIv1.0_0305270	32,730,400	32,747,169	0	95.6	sp|Q7ZW16|RNF41_DANRE	38	17_32.445_33.205	Thi_DB_vs_LB
S39A5	Saalp_EIv1.0_0305280	32,746,525	32,751,920	0	59.6	sp|P0DX17|S39A5_DANRE	18	17_32.445_33.205	Thi_DB_vs_LB
ANR52	Saalp_EIv1.0_0305290	32,758,412	32,775,160	0	80.3	sp|Q502K3|ANR52_DANRE	2	17_32.445_33.205	Thi_DB_vs_LB
CQ10A	Saalp_EIv1.0_0305300	32,776,041	32,784,229	1.03e-120	67.7	sp|Q6DFA6|CQ10A_XENLA	3	17_32.445_33.205	Thi_DB_vs_LB
CISY	Saalp_EIv1.0_0305310	32,786,775	32,799,581	0	92.4	sp|Q7ZVY5|CISY_DANRE	4	17_32.445_33.205	Thi_DB_vs_LB
DPP10	Saalp_EIv1.0_0305320	32,800,130	32,839,508	0	48.2	sp|Q8N608|DPP10_HUMAN	11	17_32.445_33.205	Thi_DB_vs_LB
RGAP1	Saalp_EIv1.0_0305330	32,840,254	32,847,511	0	69.8	sp|Q9H0H5|RGAP1_HUMAN	13	17_32.445_33.205	Thi_DB_vs_LB
BIN2	Saalp_EIv1.0_0305350	32,850,532	32,861,481	1.37e-110	64.6	sp|Q68FR2|BIN2_RAT	7	17_32.445_33.205	Thi_DB_vs_LB
DAZP2	Saalp_EIv1.0_0305370	32,873,486	32,877,032	1.13e-58	61.5	sp|Q5R526|DAZP2_PONAB	6	17_32.445_33.205	Thi_DB_vs_LB
PO6F1	Saalp_EIv1.0_0305380	32,876,597	32,887,866	0	67.7	sp|P31367|PO6F1_DANRE	9	17_32.445_33.205	Thi_DB_vs_LB
TFCP2	Saalp_EIv1.0_0305390	32,888,750	32,905,173	0	83.3	sp|Q4V860|TFCP2_XENLA	8	17_32.445_33.205	Thi_DB_vs_LB
CSRN2	Saalp_EIv1.0_0305400	32,907,159	32,917,296	9.56e-149	54	sp|Q9H175|CSRN2_HUMAN	6	17_32.445_33.205	Thi_DB_vs_LB
TF26	Saalp_EIv1.0_0305420	32,956,123	32,960,592	7.7e-163	31.3	sp|P0CT39|TF26_SCHPO	2	17_32.445_33.205	Thi_DB_vs_LB
ITA5	Saalp_EIv1.0_0305430	32,994,650	33,053,244	0	58.2	sp|Q06274|ITA5_XENLA	65	17_32.445_33.205	Thi_DB_vs_LB
RPGF3	Saalp_EIv1.0_0305440	33,055,563	33,099,149	0	54.8	sp|O95398|RPGF3_HUMAN	34	17_32.445_33.205	Thi_DB_vs_LB
HRG1B	Saalp_EIv1.0_0305450	33,108,150	33,112,595	4.68e-84	80.6	sp|Q6ZM28|HRG1B_DANRE	7	17_32.445_33.205	Thi_DB_vs_LB
S26A9	Saalp_EIv1.0_0305460	33,112,760	33,120,228	0	61.7	sp|Q8BU91|S26A9_MOUSE	8	17_32.445_33.205	Thi_DB_vs_LB
CHIA	Saalp_EIv1.0_0305470	33,121,732	33,125,675	2.92e-75	36.6	sp|Q91XA9|CHIA_MOUSE	6	17_32.445_33.205	Thi_DB_vs_LB
TMDD1	Saalp_EIv1.0_0305490	33,147,358	33,157,069	4.35e-25	30.3	sp|P0DPE3|TMDD1_HUMAN	6	17_32.445_33.205	Thi_DB_vs_LB
