## Supplementary Table 10 for "Whole genome sequencing reveals how plasticity and genetic differentiation underlie sympatric morphs of Arctic charr"

### Sheet: Supplementary_Table_10
Gene Symbol	Genome assembly gene ID	Gene position start, bp	Gene position end, bp	blast e-value	Identity, %	SwissProt|AssesionNumber|Protein_Organism	N SNPs with P-value <10 ˆ-10	Region: Scaffold_Start_End	Lake_contrast
VRK1	Saalp_EIv1.0_0151990	16,399,101	16,419,075	2.88e-137	80.8	sp|Q7ZUS1|VRK1_DANRE	4	1_16.295_18.605	Thi_DB_LB_vs_PL_Pi
RTXE	Saalp_EIv1.0_0152010	16,553,054	16,556,077	5.38e-34	23.8	sp|Q9NBX4|RTXE_DROME	2	1_16.295_18.605	Thi_DB_LB_vs_PL_Pi
BC11B	Saalp_EIv1.0_0152050	17,207,761	17,311,385	0	69.8	sp|Q9C0K0|BC11B_HUMAN	39	1_16.295_18.605	Thi_DB_LB_vs_PL_Pi
SETD3	Saalp_EIv1.0_0152070	17,357,094	17,408,795	0	86.3	sp|Q7SXS7|SETD3_DANRE	38	1_16.295_18.605	Thi_DB_LB_vs_PL_Pi
CCNK	Saalp_EIv1.0_0152090	17,419,330	17,435,124	4.74e-15	39.4	sp|O75909|CCNK_HUMAN	7	1_16.295_18.605	Thi_DB_LB_vs_PL_Pi
CCNK	Saalp_EIv1.0_0152110	17,429,400	17,429,796	4.6e-18	94.3	sp|F1QMB9|CCNK_DANRE	4	1_16.295_18.605	Thi_DB_LB_vs_PL_Pi
C85CA	Saalp_EIv1.0_0152120	17,447,190	17,526,791	0	78	sp|Q0P485|C85CA_DANRE	54	1_16.295_18.605	Thi_DB_LB_vs_PL_Pi
HIPL1	Saalp_EIv1.0_0152130	17,528,391	17,544,515	0	64.4	sp|Q14DK5|HIPL1_MOUSE	6	1_16.295_18.605	Thi_DB_LB_vs_PL_Pi
LRC57	Saalp_EIv1.0_0152170	17,556,837	17,561,747	2.98e-140	81.5	sp|Q6DHL5|LRC57_DANRE	14	1_16.295_18.605	Thi_DB_LB_vs_PL_Pi
TYRO3	Saalp_EIv1.0_0152180	17,563,063	17,595,914	0	75.5	sp|Q9YI66|TYRO3_DANRE	29	1_16.295_18.605	Thi_DB_LB_vs_PL_Pi
MGAP	Saalp_EIv1.0_0152190	17,596,912	17,629,090	1.32e-87	36.6	sp|A2AWL7|MGAP_MOUSE	28	1_16.295_18.605	Thi_DB_LB_vs_PL_Pi
MABP1	Saalp_EIv1.0_0152200	17,632,623	17,694,532	0	63.1	sp|Q6DFF9|MABP1_XENLA	13	1_16.295_18.605	Thi_DB_LB_vs_PL_Pi
BAKOR	Saalp_EIv1.0_0152220	17,707,616	17,718,102	0	66.4	sp|Q6ZNE5|BAKOR_HUMAN	1	1_16.295_18.605	Thi_DB_LB_vs_PL_Pi
FBX34	Saalp_EIv1.0_0152230	17,720,753	17,749,861	1.36e-104	36.1	sp|Q80XI1|FBX34_MOUSE	5	1_16.295_18.605	Thi_DB_LB_vs_PL_Pi
LEG3	Saalp_EIv1.0_0152240	17,751,377	17,764,556	3.49e-55	43.1	sp|P38486|LEG3_CANLF	1	1_16.295_18.605	Thi_DB_LB_vs_PL_Pi
DACT1	Saalp_EIv1.0_0152260	17,878,268	17,890,821	0	61.4	sp|Q6QZN6|DACT1_DANRE	12	1_16.295_18.605	Thi_DB_LB_vs_PL_Pi
TALD3	Saalp_EIv1.0_0152290	17,980,506	17,992,004	8.72e-13	35	sp|H6D7E6|TALD3_DANRE	8	1_16.295_18.605	Thi_DB_LB_vs_PL_Pi
I2BPL	Saalp_EIv1.0_0152310	18,043,096	18,046,053	0	66.5	sp|Q8K3X4|I2BPL_MOUSE	1	1_16.295_18.605	Thi_DB_LB_vs_PL_Pi
ARI4A	Saalp_EIv1.0_0152340	18,063,153	18,124,574	0	68	sp|P29374|ARI4A_HUMAN	9	1_16.295_18.605	Thi_DB_LB_vs_PL_Pi
SCND3	Saalp_EIv1.0_0152350	18,099,334	18,105,114	1.2e-16	54.1	sp|Q6R2W3|SCND3_HUMAN	4	1_16.295_18.605	Thi_DB_LB_vs_PL_Pi
PSA3	Saalp_EIv1.0_0152360	18,124,743	18,130,989	2.35e-176	89	sp|Q58DU5|PSA3_BOVIN	2	1_16.295_18.605	Thi_DB_LB_vs_PL_Pi
MUC19	Saalp_EIv1.0_0152370	18,159,537	18,182,023	2.26e-12	27.7	sp|Q7Z5P9|MUC19_HUMAN	10	1_16.295_18.605	Thi_DB_LB_vs_PL_Pi
CLC14	Saalp_EIv1.0_0152430	18,276,504	18,278,367	2.59e-11	24.9	sp|Q8VCP9|CLC14_MOUSE	1	1_16.295_18.605	Thi_DB_LB_vs_PL_Pi
SC23A	Saalp_EIv1.0_0152450	18,335,919	18,381,506	0	94.2	sp|Q7SZE5|SC23A_DANRE	5	1_16.295_18.605	Thi_DB_LB_vs_PL_Pi
BAZ1A	Saalp_EIv1.0_0152490	18,393,845	18,435,294	0	54.6	sp|Q9NRL2|BAZ1A_HUMAN	1	1_16.295_18.605	Thi_DB_LB_vs_PL_Pi
SNX6	Saalp_EIv1.0_0152520	18,452,230	18,460,004	0	92.1	sp|Q5R613|SNX6_PONAB	2	1_16.295_18.605	Thi_DB_LB_vs_PL_Pi
EAPP	Saalp_EIv1.0_0152530	18,460,092	18,468,193	8.55e-97	59.7	sp|Q56P03|EAPP_HUMAN	2	1_16.295_18.605	Thi_DB_LB_vs_PL_Pi
SPTSA	Saalp_EIv1.0_0152550	18,468,646	18,474,176	3.08e-44	100	sp|B9EN89|SPTSA_SALSA	1	1_16.295_18.605	Thi_DB_LB_vs_PL_Pi
EGLN3	Saalp_EIv1.0_0152560	18,484,883	18,498,690	5.76e-123	69.8	sp|Q91UZ4|EGLN3_MOUSE	3	1_16.295_18.605	Thi_DB_LB_vs_PL_Pi
KPCD1	Saalp_EIv1.0_0152720	19,671,929	19,717,443	0	76.4	sp|Q15139|KPCD1_HUMAN	2	1_19.495_22.205_2	Thi_DB_LB_vs_PL_Pi
TF29	Saalp_EIv1.0_0152740	19,776,215	19,820,613	1.42e-27	35.4	sp|P0CT40|TF29_SCHPO	7	1_19.495_22.205_2	Thi_DB_LB_vs_PL_Pi
TF29	Saalp_EIv1.0_0152750	19,821,006	19,822,114	3.9e-45	33.7	sp|P0CT40|TF29_SCHPO	1	1_19.495_22.205_2	Thi_DB_LB_vs_PL_Pi
PEG10	Saalp_EIv1.0_0152760	19,822,688	19,823,359	6.22e-14	33.3	sp|Q86TG7|PEG10_HUMAN	1	1_19.495_22.205_2	Thi_DB_LB_vs_PL_Pi
FOXG1	Saalp_EIv1.0_0152780	19,895,397	19,897,756	0	77	sp|Q9YHC5|FOXG1_XENLA	1	1_19.495_22.205_2	Thi_DB_LB_vs_PL_Pi
RTBS	Saalp_EIv1.0_0152810	19,944,536	19,961,354	4.03e-22	28.6	sp|Q95SX7|RTBS_DROME	9	1_19.495_22.205_2	Thi_DB_LB_vs_PL_Pi
EHD4	Saalp_EIv1.0_0152820	19,980,130	20,024,637	0	78	sp|Q9EQP2|EHD4_MOUSE	24	1_19.495_22.205_2	Thi_DB_LB_vs_PL_Pi
TRAF3	Saalp_EIv1.0_0152830	20,025,905	20,042,855	0	58.9	sp|Q60803|TRAF3_MOUSE	13	1_19.495_22.205_2	Thi_DB_LB_vs_PL_Pi
RCOR1	Saalp_EIv1.0_0152840	20,043,370	20,056,967	0	65.3	sp|Q90WN5|RCOR1_XENLA	10	1_19.495_22.205_2	Thi_DB_LB_vs_PL_Pi
ANKR9	Saalp_EIv1.0_0152850	20,058,857	20,060,788	3.16e-77	46.3	sp|Q96BM1|ANKR9_HUMAN	7	1_19.495_22.205_2	Thi_DB_LB_vs_PL_Pi
TCPR2	Saalp_EIv1.0_0152860	20,060,899	20,102,345	0	66.5	sp|O15040|TCPR2_HUMAN	19	1_19.495_22.205_2	Thi_DB_LB_vs_PL_Pi
ZN839	Saalp_EIv1.0_0152870	20,103,974	20,109,788	6.65e-69	38.6	sp|A8K0R7|ZN839_HUMAN	4	1_19.495_22.205_2	Thi_DB_LB_vs_PL_Pi
CINP	Saalp_EIv1.0_0152880	20,109,086	20,120,240	3.32e-63	46.2	sp|Q6GM07|CINP_XENLA	8	1_19.495_22.205_2	Thi_DB_LB_vs_PL_Pi
ADPRS	Saalp_EIv1.0_0152890	20,120,360	20,128,490	0	74.5	sp|Q66HT8|ADPRS_DANRE	5	1_19.495_22.205_2	Thi_DB_LB_vs_PL_Pi
ZMYM4	Saalp_EIv1.0_0152900	20,128,906	20,157,494	0	41.1	sp|Q5VZL5|ZMYM4_HUMAN	5	1_19.495_22.205_2	Thi_DB_LB_vs_PL_Pi
K0754	Saalp_EIv1.0_0152910	20,157,803	20,162,712	1.27e-23	36.7	sp|O94854|K0754_HUMAN	4	1_19.495_22.205_2	Thi_DB_LB_vs_PL_Pi
TP4A2	Saalp_EIv1.0_0152930	20,171,750	20,175,490	1.01e-102	81	sp|Q6P9X4|TP4A2_RAT	3	1_19.495_22.205_2	Thi_DB_LB_vs_PL_Pi
ASPP1	Saalp_EIv1.0_0152950	20,175,370	20,222,924	0	61.9	sp|Q62415|ASPP1_MOUSE	111	1_19.495_22.205_2	Thi_DB_LB_vs_PL_Pi
SDHL	Saalp_EIv1.0_0152960	20,223,875	20,224,858	7.72e-17	63	sp|Q0VCW4|SDHL_BOVIN	17	1_19.495_22.205_2	Thi_DB_LB_vs_PL_Pi
DAAM2	Saalp_EIv1.0_0152970	20,274,096	20,312,246	0	65.2	sp|Q86T65|DAAM2_HUMAN	17	1_19.495_22.205_2	Thi_DB_LB_vs_PL_Pi
JKAMP	Saalp_EIv1.0_0153010	20,317,901	20,351,271	0	83.9	sp|Q9P055|JKAMP_HUMAN	6	1_19.495_22.205_2	Thi_DB_LB_vs_PL_Pi
CC175	Saalp_EIv1.0_0153020	20,351,132	20,364,129	9.14e-13	23.2	sp|E9PVB3|CC175_MOUSE	2	1_19.495_22.205_2	Thi_DB_LB_vs_PL_Pi
PEG3	Saalp_EIv1.0_0153060	20,639,922	20,657,386	1.72e-15	23.2	sp|Q6H236|PEG3_BOVIN	8	1_19.495_22.205_2	Thi_DB_LB_vs_PL_Pi
LRFN5	Saalp_EIv1.0_0153070	20,901,807	20,951,061	0	75.1	sp|D4A1J9|LRFN5_RAT	20	1_19.495_22.205_2	Thi_DB_LB_vs_PL_Pi
POL3	Saalp_EIv1.0_0153080	21,073,073	21,074,261	6.21e-51	34.4	sp|P04323|POL3_DROME	1	1_19.495_22.205_2	Thi_DB_LB_vs_PL_Pi
TCB1	Saalp_EIv1.0_0153090	21,287,170	21,287,943	6.26e-51	42.9	sp|P35072|TCB1_CAEBR	5	1_19.495_22.205_2	Thi_DB_LB_vs_PL_Pi
PININ	Saalp_EIv1.0_0153110	21,423,450	21,432,123	1.12e-130	68.8	sp|Q5R5X0|PININ_PONAB	4	1_19.495_22.205_2	Thi_DB_LB_vs_PL_Pi
GEMI2	Saalp_EIv1.0_0153120	21,432,845	21,438,060	6.91e-131	66.9	sp|O42260|GEMI2_XENLA	5	1_19.495_22.205_2	Thi_DB_LB_vs_PL_Pi
MIA2	Saalp_EIv1.0_0153130	21,437,602	21,465,406	3.74e-146	41.8	sp|Q96PC5|MIA2_HUMAN	8	1_19.495_22.205_2	Thi_DB_LB_vs_PL_Pi
FBX33	Saalp_EIv1.0_0153140	21,465,418	21,473,164	0	57.8	sp|Q7Z6M2|FBX33_HUMAN	6	1_19.495_22.205_2	Thi_DB_LB_vs_PL_Pi
F177A	Saalp_EIv1.0_0153150	21,478,309	21,480,804	3.14e-56	54	sp|Q8BR63|F177A_MOUSE	5	1_19.495_22.205_2	Thi_DB_LB_vs_PL_Pi
P2R3C	Saalp_EIv1.0_0153160	21,480,163	21,489,688	0	91.7	sp|Q803V3|P2R3C_DANRE	8	1_19.495_22.205_2	Thi_DB_LB_vs_PL_Pi
MRPP3	Saalp_EIv1.0_0153170	21,491,225	21,491,945	6.01e-23	37.4	sp|O15091|MRPP3_HUMAN	5	1_19.495_22.205_2	Thi_DB_LB_vs_PL_Pi
PSA6	Saalp_EIv1.0_0153190	21,517,582	21,520,293	1.26e-173	89.8	sp|P60901|PSA6_RAT	4	1_19.495_22.205_2	Thi_DB_LB_vs_PL_Pi
IKBA	Saalp_EIv1.0_0153200	21,522,200	21,525,322	7.36e-90	50.5	sp|P25963|IKBA_HUMAN	1	1_19.495_22.205_2	Thi_DB_LB_vs_PL_Pi
INSM2	Saalp_EIv1.0_0153210	21,544,272	21,547,014	9.11e-114	40.1	sp|Q96T92|INSM2_HUMAN	1	1_19.495_22.205_2	Thi_DB_LB_vs_PL_Pi
RGPA1	Saalp_EIv1.0_0153220	21,551,332	21,674,650	0	70.9	sp|Q6GYQ0|RGPA1_HUMAN	37	1_19.495_22.205_2	Thi_DB_LB_vs_PL_Pi
BM1LA	Saalp_EIv1.0_0153230	21,676,043	21,680,587	0	85.5	sp|Q4V8V1|BM1LA_DANRE	2	1_19.495_22.205_2	Thi_DB_LB_vs_PL_Pi
TTC7B	Saalp_EIv1.0_0153240	21,680,681	21,750,835	1.84e-122	67.2	sp|E9Q6P5|TTC7B_MOUSE	11	1_19.495_22.205_2	Thi_DB_LB_vs_PL_Pi
DPOM	Saalp_EIv1.0_0153260	21,734,163	21,735,686	1.01e-07	25.7	sp|P22373|DPOM_CLAPU	4	1_19.495_22.205_2	Thi_DB_LB_vs_PL_Pi
TTC7B	Saalp_EIv1.0_0153280	21,750,597	21,756,491	2.95e-26	66.7	sp|Q86TV6|TTC7B_HUMAN	3	1_19.495_22.205_2	Thi_DB_LB_vs_PL_Pi
TTC7B	Saalp_EIv1.0_0153290	21,750,909	21,801,582	1.78e-88	86.5	sp|E9Q6P5|TTC7B_MOUSE	25	1_19.495_22.205_2	Thi_DB_LB_vs_PL_Pi
ZBED1	Saalp_EIv1.0_0153300	21,782,515	21,785,399	1.65e-23	28.9	sp|O96006|ZBED1_HUMAN	5	1_19.495_22.205_2	Thi_DB_LB_vs_PL_Pi
CAM2B	Saalp_EIv1.0_0153310	21,828,771	21,842,933	5.95e-105	100	sp|P0DP35|CAM2B_XENLA	10	1_19.495_22.205_2	Thi_DB_LB_vs_PL_Pi
NRDE2	Saalp_EIv1.0_0153330	21,845,317	21,868,153	0	49.2	sp|Q9H7Z3|NRDE2_HUMAN	2	1_19.495_22.205_2	Thi_DB_LB_vs_PL_Pi
RRBP1	Saalp_EIv1.0_0533320	33,568,834	33,628,790	1.49e-158	44.3	sp|Q28298|RRBP1_CANLF	3	3_33.495_35.805	Thi_DB_LB_vs_PL_Pi
ANX11	Saalp_EIv1.0_0533330	33,635,586	33,671,049	1.94e-172	59.3	sp|P50995|ANX11_HUMAN	9	3_33.495_35.805	Thi_DB_LB_vs_PL_Pi
RTJK	Saalp_EIv1.0_0533340	33,664,440	33,668,409	1.77e-25	31	sp|P21328|RTJK_DROME	1	3_33.495_35.805	Thi_DB_LB_vs_PL_Pi
DLG5	Saalp_EIv1.0_0533350	33,676,905	33,779,927	0	48.8	sp|Q8TDM6|DLG5_HUMAN	19	3_33.495_35.805	Thi_DB_LB_vs_PL_Pi
KCMA1	Saalp_EIv1.0_0533370	33,794,564	34,019,202	0	91.8	sp|B7ZC96|KCMA1_DANRE	21	3_33.495_35.805	Thi_DB_LB_vs_PL_Pi
ZN503	Saalp_EIv1.0_0533400	34,356,013	34,358,823	0	76.5	sp|Q6UFS5|ZN503_DANRE	2	3_33.495_35.805	Thi_DB_LB_vs_PL_Pi
VDAC2	Saalp_EIv1.0_0533430	34,432,698	34,464,832	0	86.2	sp|P82013|VDAC2_MELGA	10	3_33.495_35.805	Thi_DB_LB_vs_PL_Pi
SAMD8	Saalp_EIv1.0_0533440	34,469,722	34,479,752	0	76.6	sp|Q96LT4|SAMD8_HUMAN	7	3_33.495_35.805	Thi_DB_LB_vs_PL_Pi
DS13A	Saalp_EIv1.0_0533450	34,502,152	34,504,220	1.23e-68	57.8	sp|Q6B8I1|DS13A_HUMAN	8	3_33.495_35.805	Thi_DB_LB_vs_PL_Pi
TCB1	Saalp_EIv1.0_0533460	34,502,161	34,506,682	2.9e-51	38.1	sp|P35072|TCB1_CAEBR	10	3_33.495_35.805	Thi_DB_LB_vs_PL_Pi
DUS29	Saalp_EIv1.0_0533470	34,511,435	34,528,522	7.99e-71	55.4	sp|P0C593|DUS29_MONDO	12	3_33.495_35.805	Thi_DB_LB_vs_PL_Pi
DUS29	Saalp_EIv1.0_0533480	34,531,945	34,534,314	1.03e-85	64.4	sp|Q29RA3|DUS29_DANRE	3	3_33.495_35.805	Thi_DB_LB_vs_PL_Pi
KAT6B	Saalp_EIv1.0_0533490	34,533,525	34,579,598	0	58.8	sp|Q8WYB5|KAT6B_HUMAN	41	3_33.495_35.805	Thi_DB_LB_vs_PL_Pi
ADK	Saalp_EIv1.0_0533500	34,584,011	34,856,283	0	79.7	sp|P55263|ADK_HUMAN	195	3_33.495_35.805	Thi_DB_LB_vs_PL_Pi
LORF1	Saalp_EIv1.0_0533510	34,805,490	34,806,578	8.59e-13	23.3	sp|P11260|LORF1_MOUSE	2	3_33.495_35.805	Thi_DB_LB_vs_PL_Pi
VINC	Saalp_EIv1.0_0533530	34,873,018	34,945,438	0	88.7	sp|Q64727|VINC_MOUSE	33	3_33.495_35.805	Thi_DB_LB_vs_PL_Pi
HID1	Saalp_EIv1.0_0533540	34,962,925	34,988,336	0	74.9	sp|Q8IV36|HID1_HUMAN	14	3_33.495_35.805	Thi_DB_LB_vs_PL_Pi
USH1G	Saalp_EIv1.0_0533550	35,015,468	35,043,985	0	63.8	sp|Q80T11|USH1G_MOUSE	12	3_33.495_35.805	Thi_DB_LB_vs_PL_Pi
FADS6	Saalp_EIv1.0_0533560	35,047,313	35,071,925	8.63e-151	60.8	sp|A2VE15|FADS6_BOVIN	9	3_33.495_35.805	Thi_DB_LB_vs_PL_Pi
TRI16	Saalp_EIv1.0_0533570	35,084,234	35,104,180	2.84e-170	48.7	sp|Q99PP9|TRI16_MOUSE	7	3_33.495_35.805	Thi_DB_LB_vs_PL_Pi
EXOC7	Saalp_EIv1.0_0533580	35,120,710	35,136,214	0	89.2	sp|E7FC72|EXOC7_DANRE	11	3_33.495_35.805	Thi_DB_LB_vs_PL_Pi
GAL2A	Saalp_EIv1.0_0533600	35,160,703	35,172,258	0	79.2	sp|F1R332|GAL2A_DANRE	2	3_33.495_35.805	Thi_DB_LB_vs_PL_Pi
KCJ16	Saalp_EIv1.0_0533610	35,367,170	35,381,137	5.01e-120	48.9	sp|Q9NPI9|KCJ16_HUMAN	12	3_33.495_35.805	Thi_DB_LB_vs_PL_Pi
KCNJ2	Saalp_EIv1.0_0533620	35,386,183	35,394,392	0	82.6	sp|P49656|KCNJ2_RABIT	6	3_33.495_35.805	Thi_DB_LB_vs_PL_Pi
MP2K6	Saalp_EIv1.0_0533640	35,539,182	35,608,186	0	84.8	sp|Q9DGE0|MP2K6_DANRE	41	3_33.495_35.805	Thi_DB_LB_vs_PL_Pi
LORF2	Saalp_EIv1.0_0533650	35,551,740	35,557,728	2.29e-169	33	sp|O00370|LORF2_HUMAN	7	3_33.495_35.805	Thi_DB_LB_vs_PL_Pi
BTBDH	Saalp_EIv1.0_0533680	35,620,777	35,653,577	0	59.9	sp|A6NE02|BTBDH_HUMAN	7	3_33.495_35.805	Thi_DB_LB_vs_PL_Pi
GP142	Saalp_EIv1.0_0533690	35,680,094	35,701,908	3.2e-109	55.9	sp|Q7Z601|GP142_HUMAN	33	3_33.495_35.805	Thi_DB_LB_vs_PL_Pi
GPC5C	Saalp_EIv1.0_0533700	35,724,692	35,741,243	3.31e-137	51.9	sp|Q8K3J9|GPC5C_MOUSE	15	3_33.495_35.805	Thi_DB_LB_vs_PL_Pi
SIM36	Saalp_EIv1.0_0534020	37,358,269	37,358,855	3.74e-31	70.7	sp|A0A1B0GRQ0|SIM36_MOUSE	1	3_37.345_40.605_2	Thi_DB_LB_vs_PL_Pi
HLF	Saalp_EIv1.0_0534030	37,368,829	37,381,310	1.14e-122	62.1	sp|Q8BW74|HLF_MOUSE	2	3_37.345_40.605_2	Thi_DB_LB_vs_PL_Pi
RTBS	Saalp_EIv1.0_0534050	37,421,837	37,423,765	5.7e-33	27.2	sp|Q95SX7|RTBS_DROME	2	3_37.345_40.605_2	Thi_DB_LB_vs_PL_Pi
STXB4	Saalp_EIv1.0_0534060	37,451,706	37,528,740	1.37e-117	41.8	sp|Q6ZWJ1|STXB4_HUMAN	36	3_37.345_40.605_2	Thi_DB_LB_vs_PL_Pi
COX11	Saalp_EIv1.0_0534070	37,472,974	37,554,480	2.24e-128	72.8	sp|A3KMZ6|COX11_BOVIN	41	3_37.345_40.605_2	Thi_DB_LB_vs_PL_Pi
POL4	Saalp_EIv1.0_0534090	37,556,765	37,562,120	1.07e-131	26.8	sp|P10394|POL4_DROME	7	3_37.345_40.605_2	Thi_DB_LB_vs_PL_Pi
RB40B	Saalp_EIv1.0_0534100	37,568,026	37,622,910	1.48e-166	72.2	sp|Q12829|RB40B_HUMAN	19	3_37.345_40.605_2	Thi_DB_LB_vs_PL_Pi
CSKI2	Saalp_EIv1.0_0534110	37,646,596	37,740,210	0	60.4	sp|Q8VHK1|CSKI2_MOUSE	22	3_37.345_40.605_2	Thi_DB_LB_vs_PL_Pi
NHRF1	Saalp_EIv1.0_0534120	37,747,388	37,795,154	9.16e-114	50	sp|O14745|NHRF1_HUMAN	17	3_37.345_40.605_2	Thi_DB_LB_vs_PL_Pi
RAB37	Saalp_EIv1.0_0534130	37,799,630	37,836,963	7.79e-113	69.9	sp|Q96AX2|RAB37_HUMAN	12	3_37.345_40.605_2	Thi_DB_LB_vs_PL_Pi
RM27	Saalp_EIv1.0_0534150	37,849,263	37,863,651	1.46e-62	61.5	sp|Q32PC3|RM27_BOVIN	22	3_37.345_40.605_2	Thi_DB_LB_vs_PL_Pi
EME1	Saalp_EIv1.0_0534160	37,863,726	37,892,240	2.35e-102	38.4	sp|Q5NVA9|EME1_PONAB	24	3_37.345_40.605_2	Thi_DB_LB_vs_PL_Pi
NAT9	Saalp_EIv1.0_0534190	37,904,786	37,907,877	8.93e-84	60	sp|Q9BTE0|NAT9_HUMAN	5	3_37.345_40.605_2	Thi_DB_LB_vs_PL_Pi
LRC59	Saalp_EIv1.0_0534200	37,907,964	37,913,922	7.04e-103	56	sp|Q96AG4|LRC59_HUMAN	7	3_37.345_40.605_2	Thi_DB_LB_vs_PL_Pi
RN157	Saalp_EIv1.0_0534210	37,920,199	37,957,966	0	68.4	sp|Q96PX1|RN157_HUMAN	9	3_37.345_40.605_2	Thi_DB_LB_vs_PL_Pi
POL5	Saalp_EIv1.0_0534230	37,959,139	37,964,750	4.35e-74	35.6	sp|Q8I7P9|POL5_DROME	1	3_37.345_40.605_2	Thi_DB_LB_vs_PL_Pi
SRSF2	Saalp_EIv1.0_0534250	37,971,201	37,975,760	3.19e-69	90.7	sp|P30352|SRSF2_CHICK	7	3_37.345_40.605_2	Thi_DB_LB_vs_PL_Pi
MXRA7	Saalp_EIv1.0_0534260	37,980,307	38,009,055	1.02e-25	73.4	sp|P84157|MXRA7_HUMAN	12	3_37.345_40.605_2	Thi_DB_LB_vs_PL_Pi
TRIM8	Saalp_EIv1.0_0534270	38,016,153	38,024,301	0	60.5	sp|Q99PJ2|TRIM8_MOUSE	12	3_37.345_40.605_2	Thi_DB_LB_vs_PL_Pi
ARL3	Saalp_EIv1.0_0534280	38,034,242	38,054,694	2.35e-132	98.4	sp|Q1MTE5|ARL3_DANRE	19	3_37.345_40.605_2	Thi_DB_LB_vs_PL_Pi
SFXN2	Saalp_EIv1.0_0534290	38,054,779	38,062,034	6.94e-163	70.8	sp|Q5EA43|SFXN2_BOVIN	11	3_37.345_40.605_2	Thi_DB_LB_vs_PL_Pi
TIMP2	Saalp_EIv1.0_0534300	38,073,953	38,087,530	9.79e-112	72.4	sp|Q60453|TIMP2_CRILO	21	3_37.345_40.605_2	Thi_DB_LB_vs_PL_Pi
CYH1	Saalp_EIv1.0_0534320	38,100,605	38,163,336	0	86.3	sp|Q15438|CYH1_HUMAN	31	3_37.345_40.605_2	Thi_DB_LB_vs_PL_Pi
DYHC	Saalp_EIv1.0_0534340	38,173,296	38,174,885	4.67e-15	75	sp|P39057|DYHC_HELCR	2	3_37.345_40.605_2	Thi_DB_LB_vs_PL_Pi
PGPS1	Saalp_EIv1.0_0534350	38,196,261	38,217,397	0	61.2	sp|Q8BHF7|PGPS1_MOUSE	3	3_37.345_40.605_2	Thi_DB_LB_vs_PL_Pi
SOCS3	Saalp_EIv1.0_0534360	38,217,581	38,225,860	1.79e-67	53.3	sp|O35718|SOCS3_MOUSE	2	3_37.345_40.605_2	Thi_DB_LB_vs_PL_Pi
TM100	Saalp_EIv1.0_0534370	38,350,202	38,351,628	5.83e-13	33.3	sp|Q9CQG9|TM100_MOUSE	1	3_37.345_40.605_2	Thi_DB_LB_vs_PL_Pi
DNA2	Saalp_EIv1.0_0534380	38,375,646	38,411,655	0	58.4	sp|E1BMP7|DNA2_BOVIN	4	3_37.345_40.605_2	Thi_DB_LB_vs_PL_Pi
PBLD	Saalp_EIv1.0_0534390	38,410,334	38,414,184	4.19e-119	57.5	sp|Q2HJF4|PBLD_BOVIN	1	3_37.345_40.605_2	Thi_DB_LB_vs_PL_Pi
RUFY2	Saalp_EIv1.0_0534410	38,423,814	38,440,193	0	79.5	sp|Q5R5R4|RUFY2_PONAB	2	3_37.345_40.605_2	Thi_DB_LB_vs_PL_Pi
TSN15	Saalp_EIv1.0_0534420	38,472,503	38,523,311	1.22e-148	67.1	sp|Q1JQA4|TSN15_BOVIN	12	3_37.345_40.605_2	Thi_DB_LB_vs_PL_Pi
NK3R	Saalp_EIv1.0_0534440	38,526,048	38,529,974	4.41e-161	67.3	sp|P29371|NK3R_HUMAN	3	3_37.345_40.605_2	Thi_DB_LB_vs_PL_Pi
HXK1	Saalp_EIv1.0_0534450	38,531,101	38,569,323	0	84.4	sp|P19367|HXK1_HUMAN	3	3_37.345_40.605_2	Thi_DB_LB_vs_PL_Pi
HKDC1	Saalp_EIv1.0_0534460	38,579,639	38,601,934	0	75.8	sp|Q91W97|HKDC1_MOUSE	1	3_37.345_40.605_2	Thi_DB_LB_vs_PL_Pi
SUV3	Saalp_EIv1.0_0534470	38,601,585	38,616,587	0	76.2	sp|A4IG62|SUV3_DANRE	1	3_37.345_40.605_2	Thi_DB_LB_vs_PL_Pi
VP26A	Saalp_EIv1.0_0534480	38,619,170	38,633,745	0	95.7	sp|Q6TNP8|VP26A_DANRE	3	3_37.345_40.605_2	Thi_DB_LB_vs_PL_Pi
KBP	Saalp_EIv1.0_0534500	38,661,961	38,663,761	2.92e-144	68.2	sp|A8WE67|KBP_DANRE	3	3_37.345_40.605_2	Thi_DB_LB_vs_PL_Pi
DDX21	Saalp_EIv1.0_0534520	38,688,372	38,709,870	0	67.7	sp|Q9NR30|DDX21_HUMAN	4	3_37.345_40.605_2	Thi_DB_LB_vs_PL_Pi
CHS2	Saalp_EIv1.0_0534540	38,734,369	38,751,670	1.56e-151	38.5	sp|G5EBQ8|CHS2_CAEEL	1	3_37.345_40.605_2	Thi_DB_LB_vs_PL_Pi
MPC1	Saalp_EIv1.0_0534550	38,751,941	38,759,588	8.11e-66	82.4	sp|P63031|MPC1_RAT	1	3_37.345_40.605_2	Thi_DB_LB_vs_PL_Pi
KS6A2	Saalp_EIv1.0_0534560	38,761,699	38,816,030	0	86.4	sp|Q9WUT3|KS6A2_MOUSE	8	3_37.345_40.605_2	Thi_DB_LB_vs_PL_Pi
MYOM2	Saalp_EIv1.0_0534570	38,811,548	38,858,994	0	52.5	sp|P54296|MYOM2_HUMAN	5	3_37.345_40.605_2	Thi_DB_LB_vs_PL_Pi
ZHX2	Saalp_EIv1.0_0534590	39,017,331	39,019,195	2.88e-45	37.2	sp|Q9Y6X8|ZHX2_HUMAN	1	3_37.345_40.605_2	Thi_DB_LB_vs_PL_Pi
CSMD1	Saalp_EIv1.0_0534630	39,073,441	39,398,161	0	76.6	sp|Q96PZ7|CSMD1_HUMAN	73	3_37.345_40.605_2	Thi_DB_LB_vs_PL_Pi
POL3	Saalp_EIv1.0_0534670	39,700,500	39,710,378	9.06e-49	42.9	sp|P04323|POL3_DROME	3	3_37.345_40.605_2	Thi_DB_LB_vs_PL_Pi
MCPH1	Saalp_EIv1.0_0534680	39,718,057	39,765,719	1.74e-63	56.1	sp|Q5IFK1|MCPH1_MACFA	15	3_37.345_40.605_2	Thi_DB_LB_vs_PL_Pi
ANGP2	Saalp_EIv1.0_0534690	39,734,567	39,747,099	0	66.6	sp|O77802|ANGP2_BOVIN	5	3_37.345_40.605_2	Thi_DB_LB_vs_PL_Pi
PLCE	Saalp_EIv1.0_0534700	39,768,295	39,822,150	0	65.3	sp|Q9NUQ2|PLCE_HUMAN	18	3_37.345_40.605_2	Thi_DB_LB_vs_PL_Pi
TM14C	Saalp_EIv1.0_0534710	39,852,496	39,863,643	1.31e-28	56.4	sp|Q5R751|TM14C_PONAB	3	3_37.345_40.605_2	Thi_DB_LB_vs_PL_Pi
GSTA3	Saalp_EIv1.0_0534720	39,861,934	39,865,496	2.01e-88	60.6	sp|P26697|GSTA3_CHICK	2	3_37.345_40.605_2	Thi_DB_LB_vs_PL_Pi
CILK1	Saalp_EIv1.0_0534740	39,880,712	39,893,190	0	56.3	sp|Q9UPZ9|CILK1_HUMAN	8	3_37.345_40.605_2	Thi_DB_LB_vs_PL_Pi
FBX9	Saalp_EIv1.0_0534760	39,895,102	39,902,769	0	78.8	sp|Q6P3K3|FBX9_DANRE	7	3_37.345_40.605_2	Thi_DB_LB_vs_PL_Pi
TCB2	Saalp_EIv1.0_0534770	39,903,436	39,907,082	2.89e-27	39.5	sp|Q04202|TCB2_CAEBR	6	3_37.345_40.605_2	Thi_DB_LB_vs_PL_Pi
TCB1	Saalp_EIv1.0_0534780	39,907,411	39,908,484	1.61e-30	30.4	sp|P35072|TCB1_CAEBR	4	3_37.345_40.605_2	Thi_DB_LB_vs_PL_Pi
ELOV5	Saalp_EIv1.0_0534790	39,911,371	39,925,225	2.45e-172	74.6	sp|A0A0C5PHQ7|ELOV5_TACFU	8	3_37.345_40.605_2	Thi_DB_LB_vs_PL_Pi
GSH1	Saalp_EIv1.0_0534800	39,981,082	40,025,052	0	80.9	sp|P19468|GSH1_RAT	22	3_37.345_40.605_2	Thi_DB_LB_vs_PL_Pi
KLH31	Saalp_EIv1.0_0534810	40,049,818	40,056,625	0	88.9	sp|Q6Q7X9|KLH31_DANRE	4	3_37.345_40.605_2	Thi_DB_LB_vs_PL_Pi
LRRC1	Saalp_EIv1.0_0534820	40,078,255	40,146,942	0	78.1	sp|Q9BTT6|LRRC1_HUMAN	40	3_37.345_40.605_2	Thi_DB_LB_vs_PL_Pi
SCRIB	Saalp_EIv1.0_0534830	40,146,160	40,158,916	3.97e-27	56.7	sp|Q80U72|SCRIB_MOUSE	15	3_37.345_40.605_2	Thi_DB_LB_vs_PL_Pi
FA83B	Saalp_EIv1.0_0534850	40,239,380	40,257,415	2.71e-167	37.9	sp|Q5T0W9|FA83B_HUMAN	12	3_37.345_40.605_2	Thi_DB_LB_vs_PL_Pi
HMGC2	Saalp_EIv1.0_0534860	40,284,098	40,311,513	0	77	sp|A8WG57|HMGC2_DANRE	13	3_37.345_40.605_2	Thi_DB_LB_vs_PL_Pi
BMP5	Saalp_EIv1.0_0534870	40,334,892	40,349,902	0	76.5	sp|P22003|BMP5_HUMAN	3	3_37.345_40.605_2	Thi_DB_LB_vs_PL_Pi
COLA1	Saalp_EIv1.0_0534880	40,352,428	40,428,092	0	54.5	sp|Q641F3|COLA1_XENLA	46	3_37.345_40.605_2	Thi_DB_LB_vs_PL_Pi
COLA1	Saalp_EIv1.0_0534890	40,432,040	40,470,686	4.93e-79	36.8	sp|Q641F3|COLA1_XENLA	9	3_37.345_40.605_2	Thi_DB_LB_vs_PL_Pi
DYST	Saalp_EIv1.0_0534900	40,471,919	40,512,219	0	75.9	sp|Q03001|DYST_HUMAN	3	3_37.345_40.605_2	Thi_DB_LB_vs_PL_Pi
DYST	Saalp_EIv1.0_0534910	40,512,276	40,513,704	4.01e-72	67.5	sp|Q91ZU6|DYST_MOUSE	2	3_37.345_40.605_2	Thi_DB_LB_vs_PL_Pi
DYST	Saalp_EIv1.0_0534920	40,513,952	40,595,645	0	74.5	sp|Q03001|DYST_HUMAN	109	3_37.345_40.605_2	Thi_DB_LB_vs_PL_Pi
PIEZ2	Saalp_EIv1.0_0806690	29,077,294	29,148,168	1.07e-93	52	sp|Q9H5I5|PIEZ2_HUMAN	86	8_28.995_29.955	Thi_DB_LB_vs_PL_Pi
IMPA2	Saalp_EIv1.0_0806700	29,201,908	29,213,998	3.62e-79	48	sp|Q8CIN7|IMPA2_RAT	8	8_28.995_29.955	Thi_DB_LB_vs_PL_Pi
TF26	Saalp_EIv1.0_0806710	29,215,979	29,219,430	3.86e-157	32.5	sp|P0CT39|TF26_SCHPO	20	8_28.995_29.955	Thi_DB_LB_vs_PL_Pi
MPPE1	Saalp_EIv1.0_0806720	29,228,501	29,240,280	0	62.5	sp|Q566Y9|MPPE1_DANRE	27	8_28.995_29.955	Thi_DB_LB_vs_PL_Pi
GNAL	Saalp_EIv1.0_0806730	29,240,125	29,315,457	0	78.3	sp|Q8CGK7|GNAL_MOUSE	55	8_28.995_29.955	Thi_DB_LB_vs_PL_Pi
TNKS1	Saalp_EIv1.0_0806740	29,341,401	29,342,579	6.81e-10	53.8	sp|O95271|TNKS1_HUMAN	12	8_28.995_29.955	Thi_DB_LB_vs_PL_Pi
ELOV2	Saalp_EIv1.0_0806750	29,357,508	29,379,703	3.28e-153	67.8	sp|Q9JLJ4|ELOV2_MOUSE	10	8_28.995_29.955	Thi_DB_LB_vs_PL_Pi
GCM2	Saalp_EIv1.0_0806770	29,396,510	29,404,168	8.3e-153	48.8	sp|O75603|GCM2_HUMAN	9	8_28.995_29.955	Thi_DB_LB_vs_PL_Pi
MAK	Saalp_EIv1.0_0806780	29,463,048	29,466,282	7.61e-20	64.9	sp|Q04859|MAK_MOUSE	13	8_28.995_29.955	Thi_DB_LB_vs_PL_Pi
TM14C	Saalp_EIv1.0_0806790	29,468,315	29,471,911	7.61e-49	73.6	sp|Q0P436|TM14C_DANRE	4	8_28.995_29.955	Thi_DB_LB_vs_PL_Pi
AP2A	Saalp_EIv1.0_0806800	29,476,396	29,489,004	0	83.4	sp|P34056|AP2A_MOUSE	6	8_28.995_29.955	Thi_DB_LB_vs_PL_Pi
TCB1	Saalp_EIv1.0_0806810	29,568,750	29,569,647	8.69e-31	30.4	sp|P35072|TCB1_CAEBR	7	8_28.995_29.955	Thi_DB_LB_vs_PL_Pi
TF26	Saalp_EIv1.0_0806830	29,861,687	29,889,376	1.35e-29	46.4	sp|P0CT39|TF26_SCHPO	2	8_28.995_29.955	Thi_DB_LB_vs_PL_Pi
KLF18	Saalp_EIv1.0_0806840	29,909,451	29,936,269	1.5e-16	29.1	sp|A0A0U1RQI7|KLF18_HUMAN	1	8_28.995_29.955	Thi_DB_LB_vs_PL_Pi
F26	Saalp_EIv1.0_0831460	38,536,454	38,635,542	0	81.3	sp|Q91309|F26_AQUCT	16	9_38.395_40.805_2	Thi_DB_LB_vs_PL_Pi
SH21A	Saalp_EIv1.0_0831470	38,650,771	38,657,021	3.21e-47	64.2	sp|B2RZ59|SH21A_RAT	1	9_38.395_40.805_2	Thi_DB_LB_vs_PL_Pi
COPA1	Saalp_EIv1.0_0831480	38,702,981	39,018,232	1.52e-162	59.9	sp|Q9BXS0|COPA1_HUMAN	43	9_38.395_40.805_2	Thi_DB_LB_vs_PL_Pi
OSTC	Saalp_EIv1.0_0831500	39,046,380	39,058,877	1.64e-103	96	sp|Q7ZWJ3|OSTC_DANRE	3	9_38.395_40.805_2	Thi_DB_LB_vs_PL_Pi
RL34	Saalp_EIv1.0_0831510	39,071,699	39,081,819	1.43e-78	96.6	sp|Q7ZWJ7|RL34_DANRE	3	9_38.395_40.805_2	Thi_DB_LB_vs_PL_Pi
ZBED1	Saalp_EIv1.0_0831520	39,130,306	39,132,647	4.43e-09	28.1	sp|O96006|ZBED1_HUMAN	1	9_38.395_40.805_2	Thi_DB_LB_vs_PL_Pi
NCKX2	Saalp_EIv1.0_0831530	39,145,528	39,301,172	0	66.7	sp|O54701|NCKX2_RAT	31	9_38.395_40.805_2	Thi_DB_LB_vs_PL_Pi
HARB1	Saalp_EIv1.0_0831550	39,311,799	39,313,472	4.44e-41	38.1	sp|Q6AZB8|HARB1_DANRE	4	9_38.395_40.805_2	Thi_DB_LB_vs_PL_Pi
SPCS	Saalp_EIv1.0_0831570	39,343,480	39,384,351	0	83.9	sp|Q803A7|SPCS_DANRE	35	9_38.395_40.805_2	Thi_DB_LB_vs_PL_Pi
LGI2	Saalp_EIv1.0_0831580	39,397,370	39,430,829	0	73.4	sp|Q1EGL1|LGI2_PANTR	13	9_38.395_40.805_2	Thi_DB_LB_vs_PL_Pi
TCB1	Saalp_EIv1.0_0831590	39,431,848	39,434,772	7.35e-32	31.1	sp|P35072|TCB1_CAEBR	1	9_38.395_40.805_2	Thi_DB_LB_vs_PL_Pi
NAA40	Saalp_EIv1.0_0831630	39,461,710	39,489,438	7.29e-151	87.5	sp|Q568K5|NAA40_DANRE	22	9_38.395_40.805_2	Thi_DB_LB_vs_PL_Pi
2A5B	Saalp_EIv1.0_0831660	39,542,673	39,604,108	0	83.3	sp|Q28647|2A5B_RABIT	4	9_38.395_40.805_2	Thi_DB_LB_vs_PL_Pi
GPHA2	Saalp_EIv1.0_0831670	39,609,948	39,613,312	1.51e-47	64.5	sp|Q96T91|GPHA2_HUMAN	1	9_38.395_40.805_2	Thi_DB_LB_vs_PL_Pi
PLCB3	Saalp_EIv1.0_0831680	39,652,572	39,761,550	0	60.5	sp|Q01970|PLCB3_HUMAN	12	9_38.395_40.805_2	Thi_DB_LB_vs_PL_Pi
PAI2B	Saalp_EIv1.0_0831690	39,824,755	39,854,946	1.4e-51	64.6	sp|Q91W45|PAI2B_MOUSE	2	9_38.395_40.805_2	Thi_DB_LB_vs_PL_Pi
CC166	Saalp_EIv1.0_0831700	39,886,533	39,892,038	1.25e-35	36.2	sp|P0CW27|CC166_HUMAN	3	9_38.395_40.805_2	Thi_DB_LB_vs_PL_Pi
OGA	Saalp_EIv1.0_0831710	39,891,291	39,946,387	0	40.7	sp|Q8VIJ5|OGA_RAT	11	9_38.395_40.805_2	Thi_DB_LB_vs_PL_Pi
SYT4	Saalp_EIv1.0_0831730	39,995,495	40,015,802	0	56.9	sp|Q9H2B2|SYT4_HUMAN	3	9_38.395_40.805_2	Thi_DB_LB_vs_PL_Pi
LEAP2	Saalp_EIv1.0_0831740	40,038,138	40,040,954	1.09e-10	38.6	sp|Q95JC3|LEAP2_BOVIN	2	9_38.395_40.805_2	Thi_DB_LB_vs_PL_Pi
SHRM4	Saalp_EIv1.0_0831750	40,058,228	40,100,313	2.71e-39	71.1	sp|Q1W617|SHRM4_MOUSE	2	9_38.395_40.805_2	Thi_DB_LB_vs_PL_Pi
SHRM4	Saalp_EIv1.0_0831770	40,137,166	40,155,358	1.23e-59	53.4	sp|Q9ULL8|SHRM4_HUMAN	3	9_38.395_40.805_2	Thi_DB_LB_vs_PL_Pi
CLCN4	Saalp_EIv1.0_0831800	40,161,381	40,175,519	1.37e-13	74.4	sp|P51794|CLCN4_RAT	5	9_38.395_40.805_2	Thi_DB_LB_vs_PL_Pi
TNF10	Saalp_EIv1.0_0831810	40,214,178	40,286,390	3.92e-36	28.6	sp|P50592|TNF10_MOUSE	10	9_38.395_40.805_2	Thi_DB_LB_vs_PL_Pi
5HT2A	Saalp_EIv1.0_0831860	40,654,742	40,689,024	8.11e-150	53.7	sp|P50128|5HT2A_MACMU	12	9_38.395_40.805_2	Thi_DB_LB_vs_PL_Pi
TF29	Saalp_EIv1.0_0831880	40,674,194	40,677,212	7.75e-163	32.6	sp|P0CT40|TF29_SCHPO	3	9_38.395_40.805_2	Thi_DB_LB_vs_PL_Pi
WASF3	Saalp_EIv1.0_0831890	40,695,277	40,752,331	2.84e-172	58.3	sp|Q9UPY6|WASF3_HUMAN	32	9_38.395_40.805_2	Thi_DB_LB_vs_PL_Pi
TCB2	Saalp_EIv1.0_0831910	40,752,785	40,755,919	1.27e-36	35.8	sp|Q04202|TCB2_CAEBR	2	9_38.395_40.805_2	Thi_DB_LB_vs_PL_Pi
MGT4C	Saalp_EIv1.0_0250390	6,342,305	6,453,122	0	78	sp|Q4R4A8|MGT4C_MACFA	64	14_6.295_6.905	Thi_DB_LB_vs_PL_Pi
RTXE	Saalp_EIv1.0_0250400	6,484,455	6,485,959	7.99e-25	27.9	sp|Q9NBX4|RTXE_DROME	23	14_6.295_6.905	Thi_DB_LB_vs_PL_Pi
IF4G2	Saalp_EIv1.0_0250430	6,753,393	6,776,270	0	81.9	sp|Q5R7J9|IF4G2_PONAB	19	14_6.295_6.905	Thi_DB_LB_vs_PL_Pi
SPRR3	Saalp_EIv1.0_0250440	6,781,299	6,784,597	3.7e-14	38.5	sp|Q9UBC9|SPRR3_HUMAN	11	14_6.295_6.905	Thi_DB_LB_vs_PL_Pi
LORF1	Saalp_EIv1.0_0250450	6,790,418	6,795,749	1.55e-08	25.7	sp|P11260|LORF1_MOUSE	14	14_6.295_6.905	Thi_DB_LB_vs_PL_Pi
LORF2	Saalp_EIv1.0_0250460	6,790,576	6,795,742	0	29.8	sp|O00370|LORF2_HUMAN	14	14_6.295_6.905	Thi_DB_LB_vs_PL_Pi
CE290	Saalp_EIv1.0_0250470	6,841,207	6,845,507	1.1e-15	57.8	sp|Q6A078|CE290_MOUSE	1	14_6.295_6.905	Thi_DB_LB_vs_PL_Pi
TMTC3	Saalp_EIv1.0_0250480	6,845,894	6,857,792	8.03e-14	86.5	sp|Q6ZXV5|TMTC3_HUMAN	7	14_6.295_6.905	Thi_DB_LB_vs_PL_Pi
TMTC3	Saalp_EIv1.0_0250490	6,857,760	6,871,087	5.9e-15	71.7	sp|Q6ZXV5|TMTC3_HUMAN	9	14_6.295_6.905	Thi_DB_LB_vs_PL_Pi
CEAM5	Saalp_EIv1.0_0715880	16,364,139	16,386,019	1.26e-13	26.3	sp|P06731|CEAM5_HUMAN	37	40_16.245_17.005	Thi_DB_LB_vs_PL_Pi
CD2	Saalp_EIv1.0_0715930	16,417,006	16,448,752	3.16e-07	29	sp|P37998|CD2_HORSE	39	40_16.245_17.005	Thi_DB_LB_vs_PL_Pi
GT2D2	Saalp_EIv1.0_0716010	16,623,163	16,625,835	6.81e-151	39.7	sp|A4IFA3|GT2D2_BOVIN	1	40_16.245_17.005	Thi_DB_LB_vs_PL_Pi
LFA3	Saalp_EIv1.0_0716020	16,625,669	16,630,363	7.49e-08	24.6	sp|P19256|LFA3_HUMAN	14	40_16.245_17.005	Thi_DB_LB_vs_PL_Pi
CD2	Saalp_EIv1.0_0716030	16,655,649	16,666,217	3e-23	27.7	sp|P37998|CD2_HORSE	2	40_16.245_17.005	Thi_DB_LB_vs_PL_Pi
FPRP	Saalp_EIv1.0_0716040	16,672,968	16,721,724	1.84e-167	34.2	sp|Q9P2B2|FPRP_HUMAN	24	40_16.245_17.005	Thi_DB_LB_vs_PL_Pi
SC5A3	Saalp_EIv1.0_0716050	16,728,559	16,740,433	0	65.6	sp|P31637|SC5A3_CANLF	13	40_16.245_17.005	Thi_DB_LB_vs_PL_Pi
GP180	Saalp_EIv1.0_0716060	16,742,161	16,747,820	9.5e-163	54.7	sp|Q86V85|GP180_HUMAN	1	40_16.245_17.005	Thi_DB_LB_vs_PL_Pi
TGDS	Saalp_EIv1.0_0716070	16,747,907	16,758,253	5.58e-143	57.8	sp|A6QLW2|TGDS_BOVIN	1	40_16.245_17.005	Thi_DB_LB_vs_PL_Pi
DDX3	Saalp_EIv1.0_0716080	16,758,268	16,777,798	0	72.1	sp|P24346|DDX3_XENLA	2	40_16.245_17.005	Thi_DB_LB_vs_PL_Pi
USP9X	Saalp_EIv1.0_0716090	16,780,726	16,804,043	0	86.7	sp|Q93008|USP9X_HUMAN	3	40_16.245_17.005	Thi_DB_LB_vs_PL_Pi
KCNRG	Saalp_EIv1.0_0716120	16,839,228	16,841,832	6.57e-90	49.8	sp|Q6DK85|KCNRG_XENTR	1	40_16.245_17.005	Thi_DB_LB_vs_PL_Pi
IMA4	Saalp_EIv1.0_0716130	16,842,211	16,862,626	0	95.4	sp|O35344|IMA4_MOUSE	3	40_16.245_17.005	Thi_DB_LB_vs_PL_Pi
CB39L	Saalp_EIv1.0_0716180	16,892,100	16,910,420	0	80.8	sp|Q9DB16|CB39L_MOUSE	2	40_16.245_17.005	Thi_DB_LB_vs_PL_Pi
MCF2L	Saalp_EIv1.0_0716190	16,911,039	16,979,752	0	59.2	sp|Q64096|MCF2L_MOUSE	7	40_16.245_17.005	Thi_DB_LB_vs_PL_Pi
