## Supplementary Table 11 for "Whole genome sequencing reveals how plasticity and genetic differentiation underlie sympatric morphs of Arctic charr"

### Sheet: Supplementary_Table_11
Gene Symbol	Genome assembly gene ID	Gene position start, bp	Gene position end, bp	blast e-value	Identity, %	SwissProt|AssesionNumber|Protein_Organism	N SNPs with P-value <10 ˆ-10	Region: Scaffold_Start_End	Lake_contrast
FCRL5	Saalp_EIv1.0_0609140	18,343,926	18,364,478	4.32e-17	23.2	sp|Q96RD9|FCRL5_HUMAN	67	34_18.335_18.505	Thi_DB_LB_vs_PL_Pi
CD244	Saalp_EIv1.0_0609150	18,369,665	18,385,729	1.9e-10	28.7	sp|Q9BZW8|CD244_HUMAN	238	34_18.335_18.505	Thi_DB_LB_vs_PL_Pi
LRP10	Saalp_EIv1.0_0609160	18,400,926	18,409,140	6.2e-115	42.4	sp|Q7Z4F1|LRP10_HUMAN	79	34_18.335_18.505	Thi_DB_LB_vs_PL_Pi
MMP14	Saalp_EIv1.0_0609170	18,412,233	18,435,156	0	67.1	sp|Q10739|MMP14_RAT	141	34_18.335_18.505	Thi_DB_LB_vs_PL_Pi
RM52	Saalp_EIv1.0_0609180	18,442,057	18,451,541	9.7e-15	54.4	sp|P0C2B7|RM52_BOVIN	77	34_18.335_18.505	Thi_DB_LB_vs_PL_Pi
AJUBA	Saalp_EIv1.0_0609190	18,451,960	18,462,652	1.71e-125	52.9	sp|Q5U2Z2|AJUBA_RAT	22	34_18.335_18.505	Thi_DB_LB_vs_PL_Pi
ACINU	Saalp_EIv1.0_0609200	18,462,842	18,491,195	2.41e-116	56	sp|Q9UKV3|ACINU_HUMAN	22	34_18.335_18.505	Thi_DB_LB_vs_PL_Pi
